# Pulling the strings of cell cycle: a non-coding RNA, CcnA, modulates the master regulators CtrA and GcrA in *Caulobacter crescentus*

**DOI:** 10.1101/756452

**Authors:** Wanassa Beroual, Karine Prévost, David Lalaouna, Nadia Ben Zaina, Odile Valette, Yann Denis, Meriem Djendli, Gaël Brasseur, Matteo Brilli, Robledo Garrido Marta, Jimenez-Zurdo Jose-Ignacio, Eric Massé, Emanuele G. Biondi

## Abstract

Bacteria are powerful models for understanding how cells divide and accomplish global regulatory programs. In *Caulobacter crescentus*, a cascade of essential master regulators supervises the correct and sequential activation of DNA replication, cell division and development of different cell types. Among them, the response regulator CtrA plays a crucial role coordinating all those functions. Here, for the first time we describe the role of a novel factor named CcnA, a cell cycle regulated ncRNA located at the origin of replication, presumably activated by CtrA and responsible for the accumulation of CtrA itself. In addition, CcnA may be also involved in the inhibition of translation of the S-phase regulator, GcrA, by interacting with its 5’ untranslated region (5’-UTR). Performing *in vitro* experiments and mutagenesis, we propose a mechanism of action of CcnA based on liberation (*ctrA*) or sequestration (*gcrA*) of their ribosome-binding site (RBS). Finally, its role may be conserved in other alphaproteobacterial species, such as *Sinorhizobium meliloti*, representing indeed a potentially conserved process modulating cell cycle in *Caulobacterales* and *Rhizobiales*.
