## Supplementary material for "Pulling the strings of cell cycle: a non-coding RNA, CcnA, modulates the master regulators CtrA and GcrA in *Caulobacter crescentus*": Table S2

### Sheet: Analysis RNAseq Fig 9
Gene	baseMean	log2FoldChange	lfcSE	stat	pvalue	padj	normCounts.S_75	normCounts.S_76	normCounts.S_77	normCounts.A_21	normCounts.A_22	normCounts.A_23	Full CtrA site	Half CtrA site	CcrM-dep.	Cell Cycle	Essential	MAPS (Yes=1/No=0)
CCNA_03247	1129.66	1.26356	0.260881	4.84344	1.27609e-06	8.11994e-05	476.692	996.078	518.53	1755.27	1858.93	1172.44	0	1	1	1	0	0
CCNA_03395	731.706	1.13407	0.229834	4.93428	8.04461e-07	5.50525e-05	420.002	599.124	349.792	1287.95	1103.21	630.16	1	1	0	1	0	0
ctrA	3645.61	1.42796	0.399884	3.57093	0.000355711	0.00686258	1605.08	2857.15	1463.22	5753.7	6774.19	3420.35	0	1	1	1	1	1
dgcB	600.983	0.653456	0.188854	3.46012	0.000539944	0.00950668	380.565	616.664	400.29	844.923	782.926	580.53	0	1	0	1	0	0
flbT	1349.7	0.944484	0.256696	3.67938	0.000233799	0.0048735	794.159	1165.94	805.507	2289.89	1900.79	1141.94	1	1	0	1	0	1
ftsZ	1819.27	1.40287	0.341327	4.11006	3.95556e-05	0.001157	552.608	1425.34	1017.35	3602.14	2633.48	1684.68	0	0	1	1	0	0
CCNA_00007	580.896	0.975014	0.158096	6.16722	6.94993e-10	1.40041e-07	338.664	440.342	394.132	700.987	937.837	673.415	1	1	0	1	0	0
CCNA_00042	1085.54	1.70533	0.267164	6.38308	1.73564e-10	4.49655e-08	283.945	655.436	591.198	1424.41	2206.43	1351.84	0	0	0	1	1	0
CCNA_00079	281.502	0.994176	0.159996	6.21374	5.17378e-10	1.10384e-07	167.606	174.475	221.699	396.291	406.117	322.82	1	1	0	1	0	0
CCNA_00122	163.876	-0.862329	0.238756	-3.61176	0.000304128	0.00612817	304.649	168.936	157.653	145.805	94.2023	112.008	0	1	0	1	0	0
CCNA_00127	658.325	0.750388	0.166858	4.49718	6.88614e-06	0.000287081	489.016	453.266	523.457	884.178	977.611	622.42	0	1	0	0	0	0
CCNA_00147	414.426	1.12208	0.162593	6.90118	5.15711e-12	3.11747e-09	220.353	256.635	305.452	661.732	575.681	466.701	0	1	0	0	0	0
CCNA_00152	814.514	1.16502	0.222372	5.23905	1.61407e-07	1.33051e-05	337.185	636.05	533.31	1276.73	1297.9	805.913	0	0	0	0	0	0
CCNA_00161	1867.45	1.66556	0.347488	4.79313	1.64197e-06	9.45308e-05	500.354	1230.56	954.538	3246.97	3640.4	1631.86	0	0	0	1	1	1
CCNA_00167	716.157	0.512787	0.132392	3.87324	0.000107396	0.00264983	582.186	603.74	580.113	895.394	868.755	766.756	0	1	0	1	0	0
CCNA_00168	1335.65	0.947541	0.206673	4.58472	4.54588e-06	0.000211384	759.158	1057.93	917.589	1865.56	1990.81	1422.87	0	1	0	1	0	1
CCNA_00200	706.459	0.648705	0.181908	3.56611	0.000362324	0.00695317	494.439	582.507	567.796	1031.85	952.49	609.671	0	0	0	0	0	1
CCNA_00240	662.504	1.00095	0.212418	4.71219	2.45068e-06	0.000129087	353.945	547.427	418.765	906.61	1161.83	586.45	0	0	0	1	0	0
CCNA_00279	348.143	0.718597	0.190612	3.76995	0.000163283	0.00367843	204.085	336.949	245.101	497.233	473.105	332.382	0	0	0	1	0	0
CCNA_00309	493.899	0.909957	0.160963	5.65321	1.57477e-08	1.7849e-06	317.466	387.723	319.001	590.698	808.047	540.462	0	1	0	1	0	1
CCNA_00319	362.124	1.46415	0.165891	8.82596	1.08522e-18	1.31203e-15	149.86	243.711	187.213	562.659	517.066	512.233	0	0	0	0	0	0
CCNA_00320	2500.43	1.50595	0.386321	3.89818	9.69185e-05	0.00244114	681.764	2084.47	1140.52	3968.52	4576.14	2551.15	0	0	0	0	0	0
CCNA_00321	2661.93	1.67533	0.395763	4.23317	2.30424e-05	0.000746202	627.538	1950.61	1230.43	4779.8	4695.46	2687.74	0	1	0	1	0	1
CCNA_00324	1014.34	0.917915	0.245498	3.73899	0.000184761	0.00403693	456.974	954.536	693.426	1465.53	1572.13	943.419	0	1	0	0	1	0
CCNA_00372	1172.32	1.03197	0.290155	3.55661	0.000375675	0.00705996	426.41	1157.63	725.449	1637.51	1978.25	1108.7	0	0	0	0	0	1
CCNA_00373	1590.56	1.06187	0.245135	4.33177	1.47914e-05	0.000536485	831.624	1278.56	979.172	2016.97	2710.93	1726.11	0	0	0	0	0	1
CCNA_00422	364.123	1.54277	0.392154	3.93409	8.3513e-05	0.00213311	140.001	251.097	166.274	611.261	678.257	337.846	0	0	1	0	0	1
CCNA_00491	1449.77	1.27961	0.264503	4.83777	1.31302e-06	8.21087e-05	560.003	1169.63	807.971	2129.13	2413.67	1618.2	0	0	0	1	0	0
CCNA_00495	479.511	0.954843	0.176789	5.40104	6.62565e-08	6.16186e-06	291.339	409.878	273.429	583.221	789.206	529.99	0	1	1	1	0	0
CCNA_00505	763.217	1.008	0.229053	4.40072	1.07891e-05	0.000425349	390.424	664.667	461.873	1168.31	1249.75	644.275	0	1	0	0	0	1
CCNA_00518	1774.85	1.21618	0.324025	3.75334	0.000174496	0.00390678	735.989	1463.19	1003.8	3377.82	2637.67	1430.61	0	0	0	0	0	1
CCNA_00527	497.433	0.592954	0.156711	3.78375	0.000154483	0.00358681	319.438	480.961	389.205	588.829	655.23	550.935	0	0	0	1	0	0
CCNA_00528	170.929	0.884956	0.231866	3.81667	0.000135267	0.00320662	83.8032	145.858	129.325	190.668	305.634	170.289	0	0	0	0	0	0
CCNA_00625	130.263	-0.748532	0.210079	-3.5631	0.000366507	0.00699643	193.733	136.626	152.726	100.942	115.136	82.4126	0	0	0	1	0	0
CCNA_00676	631.542	0.562568	0.158033	3.5598	0.000371131	0.00703139	512.185	552.043	458.178	904.74	751.525	610.581	0	0	0	0	0	0
CCNA_00690	2902.13	1.49587	0.364622	4.10253	4.08648e-05	0.00117632	969.652	2004.16	1583.92	5134.96	4961.32	2758.77	1	1	0	1	0	0
CCNA_00699	2066.3	2.20141	0.360394	6.10833	1.00677e-09	1.92187e-07	382.044	1116.09	716.828	3334.83	4494.5	2353.54	0	0	0	1	0	0
CCNA_00722	4629.31	2.13474	0.487655	4.37757	1.2001e-05	0.000458187	865.638	2726.98	1559.28	7688.42	10268.1	4667.46	1	1	0	1	0	1
CCNA_00738	111.346	0.76074	0.212568	3.57881	0.000345157	0.00673056	65.0707	86.776	99.7647	142.067	131.883	142.515	1	1	1	1	0	1
CCNA_00764	812.804	0.717589	0.174293	4.11715	3.83587e-05	0.0011465	581.2	659.129	597.356	1142.14	1142.99	754.007	0	1	0	0	0	1
CCNA_00808	525.886	1.73685	0.448715	3.87072	0.000108516	0.00265937	158.733	313.871	257.417	480.41	803.86	1141.03	0	1	0	1	0	0
CCNA_00851	252.108	1.22232	0.213997	5.71185	1.11756e-08	1.30755e-06	99.085	200.323	157.653	433.677	286.794	335.114	0	0	0	0	0	0
CCNA_00893	120.535	0.836748	0.24338	3.43803	0.000585966	0.00989013	54.2256	107.085	100.996	128.982	182.125	149.8	1	1	1	0	0	1
CCNA_00896	990.392	1.25222	0.184358	6.79232	1.10347e-11	5.00287e-09	467.326	648.051	641.696	1557.13	1482.12	1146.04	0	0	0	0	1	0
CCNA_00897	416.965	1.48664	0.140414	10.5876	3.40334e-26	1.23439e-22	197.677	235.403	224.163	611.261	678.257	555.033	0	1	1	1	0	0
CCNA_00919	399.998	0.797455	0.176478	4.51872	6.2215e-06	0.000268635	222.325	350.797	302.989	459.847	619.642	444.39	0	0	0	0	1	1
CCNA_00920	301.301	0.979854	0.205519	4.76771	1.86334e-06	0.000102399	140.001	251.097	216.773	360.775	514.973	324.186	0	0	0	0	1	0
CCNA_01058	562.642	0.758588	0.158716	4.77952	1.75716e-06	9.80494e-05	336.692	436.65	480.348	753.327	768.272	600.564	0	0	0	0	0	0
CCNA_01075	145.789	0.956454	0.224705	4.25649	2.07661e-05	0.000690997	73.451	127.395	98.533	140.197	240.739	194.421	0	0	0	1	0	0
CCNA_01093	255.323	0.77019	0.163595	4.7079	2.50279e-06	0.00012968	185.846	157.859	222.931	371.99	290.981	302.331	0	1	0	0	0	0
CCNA_01094	1381.3	0.770458	0.211408	3.64442	0.000267999	0.00552291	873.032	1083.78	1104.8	2140.35	1678.89	1406.93	0	0	0	1	0	0
CCNA_01097	1009.2	0.979511	0.26456	3.70241	0.000213559	0.00452971	455.495	977.615	602.283	1287.95	1821.25	910.636	0	1	0	1	0	0
CCNA_01098	3570.33	1.82326	0.468732	3.88977	0.000100341	0.00249271	712.82	2618.97	1388.08	7219.23	6217.35	3265.54	0	0	0	1	0	0
CCNA_01101	1352.83	0.852483	0.244221	3.49062	0.000481904	0.00861018	889.793	1064.39	934.832	1609.47	2428.33	1190.2	0	1	0	0	0	0
CCNA_01172	541.192	0.918128	0.174367	5.26551	1.39804e-07	1.17923e-05	325.847	445.881	348.56	613.13	912.716	601.02	0	0	0	1	0	0
CCNA_01182	664.05	0.589583	0.148474	3.97094	7.15889e-05	0.00188154	500.847	529.888	554.248	887.917	856.195	655.203	0	1	1	0	0	1
CCNA_01183	501.017	0.810481	0.166793	4.85921	1.17857e-06	7.63334e-05	318.945	409.878	357.182	682.294	751.525	486.28	0	0	0	0	0	1
CCNA_01220	1019.41	0.81007	0.224019	3.61608	0.000299094	0.00606042	605.848	900.994	710.669	1573.95	1465.37	859.64	0	1	0	0	1	1
CCNA_01221	1948.19	1.02547	0.292045	3.51134	0.000445849	0.00808546	1111.62	1449.34	1287.09	3200.24	3066.81	1574.03	0	1	0	0	1	1
CCNA_01222	1713.79	0.975456	0.283737	3.43789	0.000586264	0.00989013	1060.85	1199.17	1203.33	2878.72	2643.95	1296.75	0	0	0	1	1	0
CCNA_01242	1117.39	0.748637	0.210348	3.55904	0.000372216	0.00703139	759.651	932.381	804.276	1484.22	1741.7	982.121	0	1	0	1	0	0
CCNA_01303	640.615	0.579163	0.14015	4.13245	3.58913e-05	0.00108481	497.397	508.655	529.615	762.674	879.222	666.13	1	1	0	0	0	1
CCNA_01386	1257.28	1.63858	0.246141	6.65708	2.7932e-11	8.44246e-09	390.917	768.983	676.183	1624.42	2352.96	1730.21	0	0	0	1	0	0
CCNA_01453	527.324	0.930314	0.178264	5.21875	1.80135e-07	1.45189e-05	331.269	442.188	309.147	721.549	835.261	524.526	0	0	0	0	0	0
CCNA_01529	1270.5	2.0887	0.312296	6.68823	2.25893e-11	8.19314e-09	399.298	670.206	379.352	2461.87	2736.05	976.202	0	1	0	1	0	0
CCNA_01655	338.394	0.785084	0.189948	4.13316	3.57806e-05	0.00108481	182.395	296.331	266.039	385.075	542.187	358.335	0	1	0	1	0	1
CCNA_01684	871.661	0.996905	0.168215	5.92638	3.09681e-09	4.16005e-07	490.495	608.355	649.086	992.597	1360.7	1128.73	0	0	0	1	0	0
CCNA_01685	1374.29	1.04194	0.173111	6.01888	1.75624e-09	2.76952e-07	854.793	867.76	974.245	1820.7	1892.42	1835.84	0	0	0	0	0	0
CCNA_01719	208.076	0.62123	0.163841	3.79167	0.000149638	0.00350153	161.691	164.321	160.116	269.179	280.514	212.634	0	0	0	0	0	0
CCNA_01749	4847.03	1.86192	0.477998	3.89526	9.80936e-05	0.00245369	1063.31	3197.79	2013.77	7372.51	10119.4	5315.38	0	0	0	0	0	1
CCNA_01767	983.023	1.01125	0.210413	4.806	1.53978e-06	9.0077e-05	461.904	696.978	798.117	1564.6	1318.83	1057.7	0	0	0	1	0	0
CCNA_01775	236.407	0.893367	0.174809	5.11054	3.21239e-07	2.44072e-05	146.902	204.016	144.105	267.31	364.249	291.859	0	0	0	1	0	0
CCNA_01792	1734.77	1.62358	0.304964	5.32384	1.01597e-07	8.98758e-06	464.861	1069.01	1018.58	2196.43	3286.61	2373.12	0	0	0	0	0	1
CCNA_01818	992.359	1.7814	0.195809	9.09762	9.23306e-20	1.67441e-16	429.861	422.802	486.507	1729.1	1794.03	1091.85	0	0	0	1	0	0
CCNA_01819	1661.65	1.73178	0.278128	6.22656	4.76793e-10	1.08083e-07	605.848	837.296	863.395	3246.97	2832.35	1584.05	0	0	0	1	0	0
CCNA_01943	860.519	1.1598	0.194335	5.96806	2.40092e-09	3.6284e-07	459.439	612.048	520.993	1291.69	1429.78	849.168	0	0	0	1	0	0
CCNA_01947	452.027	0.720878	0.16535	4.35972	1.3023e-05	0.000486954	320.917	378.491	319.001	495.364	728.498	469.888	0	1	0	0	0	0
CCNA_01964	350.5	0.859121	0.213013	4.03319	5.50255e-05	0.00147835	151.339	345.258	252.491	448.632	498.226	407.054	0	0	0	0	0	1
CCNA_01998	473.992	0.682692	0.168766	4.04519	5.22806e-05	0.00145697	336.692	420.033	327.622	601.914	709.658	448.033	0	0	0	0	0	1
CCNA_01999	1173.72	1.02331	0.265401	3.85571	0.000115394	0.00277568	586.622	1040.39	692.194	1902.95	1873.58	946.606	0	0	0	0	0	0
CCNA_02000	3634.82	1.96202	0.432204	4.53957	5.63691e-06	0.000252408	767.046	2255.25	1432.42	6017.27	7471.29	3865.65	0	1	0	0	0	1
CCNA_02011	1245.23	0.808981	0.229301	3.52804	0.000418656	0.00778701	853.314	960.075	896.65	1908.55	1833.81	1019	0	0	0	1	0	0
CCNA_02030	1327.55	1.00526	0.233307	4.30873	1.64195e-05	0.000578189	746.341	1068.08	831.372	1680.5	2319.47	1319.51	1	0	0	0	1	0
CCNA_02036	625.294	0.709936	0.188241	3.77142	0.000162319	0.00367843	413.1	594.508	410.144	912.218	849.914	571.879	0	0	0	0	0	0
CCNA_02082	1130.02	1.39219	0.230671	6.03541	1.58562e-09	2.76952e-07	437.748	857.606	575.186	1643.11	1898.7	1367.78	0	1	0	1	0	0
CCNA_02089	261.08	0.644874	0.146779	4.39352	1.11531e-05	0.000430345	195.705	198.477	215.541	355.167	305.634	295.957	0	0	0	0	0	1
CCNA_02146	189.052	0.598435	0.174065	3.438	0.000586022	0.00989013	137.043	162.474	157.653	185.061	230.272	261.808	0	0	0	1	0	0
CCNA_02191	266.33	0.693049	0.188165	3.68319	0.000230329	0.00482892	167.606	263.098	176.128	355.167	370.529	265.45	0	0	0	1	0	0
CCNA_02196	293.362	0.625363	0.147408	4.2424	2.21142e-05	0.000722597	248.452	209.555	227.858	373.86	383.089	317.357	0	0	0	0	0	0
CCNA_02242	513.367	0.735583	0.176702	4.16284	3.14316e-05	0.000990436	288.875	458.805	406.449	704.726	705.471	515.875	0	1	0	1	0	0
CCNA_02244	440.579	0.754086	0.162972	4.6271	3.70828e-06	0.000181756	258.804	353.566	370.73	586.96	611.268	462.148	0	0	0	0	0	0
CCNA_02273	546.793	0.970747	0.201951	4.80685	1.53328e-06	9.0077e-05	296.269	446.804	360.877	829.969	868.755	478.084	0	0	0	1	0	0
CCNA_02286	509.867	1.16642	0.208685	5.58937	2.27899e-08	2.50482e-06	284.438	277.868	376.889	684.163	975.518	460.327	0	1	0	0	0	0
CCNA_02318	134.025	-0.927092	0.234195	-3.95863	7.53794e-05	0.00196691	239.086	122.779	163.811	100.942	83.7354	93.7955	0	0	0	0	0	0
CCNA_02337	923.384	1.02277	0.219514	4.65926	3.17349e-06	0.000159865	457.96	842.835	524.688	1237.48	1488.4	988.951	0	1	0	0	0	1
CCNA_02378	276.133	0.595647	0.159109	3.74365	0.000181367	0.00403242	204.085	251.097	200.761	304.696	395.65	300.51	0	1	1	1	0	0
CCNA_02379	124.389	0.789474	0.220162	3.58588	0.00033594	0.00658625	70.4933	114.47	89.9114	125.243	190.498	155.719	0	0	0	1	0	0
CCNA_02414	372.4	0.793172	0.157783	5.02699	4.98236e-07	3.61421e-05	238.1	295.408	280.819	444.893	573.588	401.59	0	1	0	0	0	0
CCNA_02517	502.821	1.72149	0.45531	3.78092	0.000156249	0.00358681	134.085	316.64	252.491	486.018	967.144	860.551	0	0	1	1	0	1
CCNA_02543	6568.71	2.30114	0.503087	4.57405	4.78387e-06	0.000219634	1345.78	2847.92	2454.7	9877.37	15166.6	7719.92	0	0	0	0	0	0
CCNA_02551	408.819	0.623246	0.135544	4.59809	4.26372e-06	0.00020348	332.255	319.41	310.379	568.267	456.358	466.246	0	0	0	1	0	0
CCNA_02575	1786.37	2.31007	0.33974	6.79954	1.04957e-11	5.00287e-09	371.692	789.293	638.001	3086.21	4199.33	1633.68	0	0	0	1	0	0
CCNA_02577	231.788	0.747995	0.187916	3.98047	6.87778e-05	0.00182085	137.536	198.477	182.286	243.009	372.623	256.799	0	0	0	1	0	0
CCNA_02591	332.419	0.5873	0.149081	3.93947	8.16605e-05	0.00210059	232.184	313.871	254.954	377.598	395.65	420.259	0	0	0	0	0	0
CCNA_02597	222.391	0.972886	0.190407	5.1095	3.23007e-07	2.44072e-05	113.874	193.861	147.8	252.355	297.261	329.195	0	0	0	1	0	0
CCNA_02670	611.532	0.918297	0.190982	4.8083	1.52222e-06	9.0077e-05	365.283	496.654	403.985	667.34	1094.84	641.088	0	0	0	1	0	0
CCNA_02728	452.502	0.665454	0.147874	4.50014	6.79083e-06	0.000287081	315.987	351.72	378.12	624.346	584.054	460.782	0	1	0	0	0	1
CCNA_02734	653.973	1.08155	0.197836	5.4669	4.5798e-08	4.48944e-06	319.438	528.041	410.144	1125.32	862.475	678.424	0	0	0	1	0	0
CCNA_02735	568.277	1.0214	0.188445	5.42017	5.9544e-08	5.68332e-06	293.311	449.574	380.584	966.427	741.058	578.709	0	0	0	0	0	0
CCNA_02756	465.682	0.839954	0.166994	5.02985	4.90856e-07	3.61421e-05	273.593	373.875	351.024	592.568	722.218	480.816	0	0	0	0	0	0
CCNA_02805	1257.01	1.19581	0.224448	5.32777	9.94272e-08	8.98758e-06	520.566	945.305	827.677	1717.89	1965.69	1564.93	0	1	0	0	0	0
CCNA_02854	142.867	0.689881	0.200067	3.44825	0.000564238	0.00969901	82.3243	130.164	119.471	162.629	180.031	182.583	0	0	0	1	0	0
CCNA_02866	364.013	0.648201	0.137571	4.71177	2.45574e-06	0.000129087	263.241	288.946	298.062	411.246	498.226	424.356	0	1	0	0	1	0
CCNA_02925	607.045	1.29333	0.1938	6.67352	2.49745e-11	8.23477e-09	294.297	467.113	291.904	742.111	1096.93	749.909	0	0	0	1	0	0
CCNA_02962	668.674	0.628313	0.149796	4.19446	2.7352e-05	0.000870226	503.805	502.193	566.565	964.558	778.739	696.181	0	1	0	0	0	0
CCNA_02980	541.321	0.684695	0.158436	4.32159	1.54909e-05	0.000556293	420.002	383.107	434.777	706.595	787.113	516.331	0	1	1	0	0	1
CCNA_03006	854.35	0.927183	0.19397	4.78003	1.75265e-06	9.80494e-05	512.678	647.128	602.283	1226.26	1352.33	785.424	0	0	0	1	0	0
CCNA_03030	1763.15	1.37276	0.356065	3.85536	0.000115558	0.00277568	538.805	1453.04	954.538	3121.73	3127.52	1383.26	0	0	0	0	0	0
CCNA_03060	832.671	0.845851	0.239329	3.53426	0.000408914	0.007645	539.791	600.97	640.465	1486.09	1140.89	587.816	0	1	0	0	0	0
CCNA_03107	136.323	1.06156	0.258491	4.10674	4.01274e-05	0.00116434	50.7749	113.547	100.996	190.668	223.992	137.961	1	0	0	1	0	1
CCNA_03119	187.767	0.799771	0.166016	4.81743	1.45416e-06	8.93941e-05	140.987	133.857	131.788	226.185	278.42	215.365	0	1	0	1	0	0
CCNA_03152	160.361	0.823709	0.195254	4.21866	2.45758e-05	0.000788817	90.7046	127.395	130.556	175.714	247.019	190.778	0	1	0	1	0	0
CCNA_03169	1052.65	1.60933	0.247311	6.50733	7.64979e-11	2.13429e-08	292.818	588.969	681.109	1471.14	1852.65	1429.24	0	0	1	1	0	0
CCNA_03214	670.593	1.13516	0.194346	5.84094	5.19071e-09	6.27556e-07	314.016	518.81	424.924	1129.06	927.37	709.385	0	0	0	1	0	1
CCNA_03215	471.253	1.07198	0.182844	5.8628	4.55137e-09	5.69235e-07	274.086	314.794	319.001	856.139	594.521	468.978	0	0	0	0	0	1
CCNA_03216	162.75	0.582734	0.168727	3.45371	0.000552934	0.00959566	130.141	132.933	124.398	203.754	207.245	178.029	0	0	0	1	0	0
CCNA_03260	286.728	0.604633	0.14892	4.06012	4.90472e-05	0.0013898	214.438	239.096	224.163	351.428	389.37	301.876	0	1	0	0	0	0
CCNA_03280	1380.17	0.78484	0.209771	3.74141	0.000182989	0.00403242	931.201	994.232	1113.42	1613.2	2200.15	1428.79	0	0	0	1	0	0
CCNA_03281	791.347	0.837074	0.205763	4.06814	4.73893e-05	0.00135339	502.326	635.127	561.638	1325.33	1052.97	670.683	0	0	0	0	0	0
CCNA_03305	2502.52	1.25007	0.358369	3.48821	0.000486259	0.0086454	977.54	1897.99	1567.91	4353.6	4216.08	2002.03	0	0	0	0	0	0
CCNA_03306	3419.27	1.48828	0.413253	3.60138	0.000316527	0.00630792	1049.51	2470.35	1870.9	6250.93	5949.4	2924.51	0	1	0	1	0	0
CCNA_03307	2859.44	1.40559	0.375746	3.74079	0.000183443	0.00403242	1077.12	1938.61	1684.91	5080.75	5124.61	2250.64	0	1	0	1	0	0
CCNA_03311	1039.03	0.92221	0.204086	4.51873	6.22129e-06	0.000268635	666.975	732.98	748.851	1628.16	1526.08	931.125	0	0	0	0	0	0
CCNA_03325	2234.7	1.05011	0.298427	3.5188	0.000433503	0.0079813	930.709	1921.07	1516.18	3334.83	2853.28	2852.11	1	1	1	1	0	1
CCNA_03328	218.518	0.768538	0.178358	4.30895	1.64029e-05	0.000578189	157.254	180.014	152.726	207.492	282.607	331.016	0	0	0	0	0	0
CCNA_03335	389.786	0.890921	0.202619	4.39702	1.09745e-05	0.000428005	270.635	271.406	269.734	527.142	682.444	317.357	1	0	0	0	0	0
CCNA_03371	1281.26	0.835044	0.241601	3.45629	0.000547657	0.00959566	772.468	1017.31	968.087	1934.72	1957.32	1037.67	0	0	1	0	0	0
CCNA_03384	1642.42	2.18801	0.346813	6.30889	2.81043e-10	6.79563e-08	279.508	903.763	591.198	2947.88	3347.32	1784.85	0	0	0	0	0	0
CCNA_03414	591.238	0.646472	0.159728	4.04733	5.18046e-05	0.00145655	413.1	499.424	464.337	753.327	849.914	567.326	0	0	0	1	0	1
CCNA_03415	2384.57	1.60184	0.327217	4.89535	9.81328e-07	6.59125e-05	829.652	1589.66	1125.74	3770.37	4530.09	2461.9	0	0	0	0	0	0
CCNA_03429	713.355	1.22679	0.206591	5.93828	2.88024e-09	4.01794e-07	330.283	590.815	360.877	792.583	1212.07	993.504	0	0	0	0	0	0
CCNA_03430	3895.86	2.4048	0.433228	5.55089	2.84222e-08	3.03198e-06	716.764	1897.99	1098.64	5181.7	9177.4	5302.63	0	0	0	1	0	0
CCNA_03454	516.353	0.590738	0.162982	3.62455	0.000289469	0.00589834	315.494	482.807	444.63	545.835	636.389	672.96	0	1	0	0	0	0
CCNA_03460	113.28	0.89514	0.208981	4.28336	1.84092e-05	0.000635907	64.0848	87.6992	89.9114	136.459	144.444	157.085	0	0	0	1	0	0
CCNA_03545	403.562	0.729248	0.195353	3.73299	0.000189224	0.0040852	209.508	421.879	284.514	491.625	464.732	549.114	0	0	0	1	0	0
CCNA_03563	1915.62	1.42191	0.316603	4.49115	7.08386e-06	0.000291968	687.186	1379.18	1056.77	3132.94	3479.21	1758.44	0	1	0	1	0	0
CCNA_03635	375.288	-0.646137	0.174794	-3.69657	0.000218535	0.0046083	595.003	388.646	383.047	310.304	305.634	269.093	0	0	0	1	0	1
CCNA_03653	455.759	0.487893	0.139267	3.50328	0.000459562	0.00829269	337.185	437.573	362.109	538.358	558.934	500.394	0	1	0	1	1	0
CCNA_03667	324.276	0.798627	0.211201	3.78136	0.000155977	0.00358681	151.339	268.636	290.672	403.768	506.599	324.642	0	0	1	1	0	0
CCNA_03689	878.546	0.676741	0.178188	3.79791	0.000145921	0.00343673	668.947	781.907	572.723	1321.59	1023.67	902.44	0	0	0	0	0	1
CCNA_03703	107.966	0.956318	0.253152	3.77764	0.000158322	0.00361153	54.7186	99.7001	68.9731	97.2035	163.284	163.914	0	0	1	1	0	0
CCNA_03706	344.425	1.0207	0.16938	6.02607	1.67992e-09	2.76952e-07	181.409	244.635	256.186	431.808	556.84	395.671	0	0	0	0	0	0
CCNA_03710	426.373	0.901757	0.152464	5.91455	3.32779e-09	4.31068e-07	261.762	314.794	311.611	588.829	625.922	455.318	1	1	1	0	0	0
CCNA_03717	667.039	0.659857	0.155191	4.25191	2.11954e-05	0.000698869	456.974	600.047	490.202	824.361	929.463	701.19	0	0	0	0	0	0
CCNA_03736	347.574	0.483739	0.134405	3.59912	0.000319297	0.00632804	283.452	306.486	275.892	405.638	433.331	380.646	0	0	0	1	0	0
CCNA_03762	1255.76	1.93622	0.252385	7.67169	1.69741e-14	1.53912e-11	357.396	610.202	594.893	1611.34	2719.31	1641.42	1	1	1	1	0	0
CCNA_03778	1251.69	0.834322	0.186574	4.47179	7.75659e-06	0.000316103	762.609	1057.93	878.175	1768.36	1553.29	1489.8	1	0	0	0	0	0
CCNA_03797	178.535	-0.762417	0.175609	-4.34155	1.41484e-05	0.000518345	261.269	217.863	193.371	138.328	125.603	134.774	0	0	0	0	0	0
CCNA_03835	690.91	0.868553	0.203102	4.27643	1.89911e-05	0.000649817	335.213	622.203	508.677	945.865	1034.13	699.368	0	0	0	0	0	1
CCNA_03863	360.061	0.866468	0.199455	4.34418	1.39798e-05	0.000517396	171.55	353.566	241.406	506.58	464.732	422.535	0	0	0	0	0	1
CCNA_03906	277.063	0.824426	0.149261	5.52339	3.32517e-08	3.44583e-06	182.888	196.631	221.699	319.65	397.743	343.765	0	1	0	0	0	0
CCNA_03916	524.108	0.78535	0.190917	4.11357	3.89586e-05	0.0011488	385.002	402.493	359.645	586.96	931.556	478.995	0	0	0	0	0	1
CCNA_03919	358.957	1.55298	0.38439	4.04011	5.34261e-05	0.00145697	150.353	249.25	146.568	613.13	655.23	339.212	0	1	0	0	0	1
CCNA_03931	1336.12	1.1984	0.288004	4.16107	3.16765e-05	0.000990436	659.088	814.218	958.233	2794.6	1754.26	1036.3	0	1	0	0	0	0
CCNA_03945	851.541	1.26234	0.238119	5.30132	1.14967e-07	9.92825e-06	476.692	540.965	481.58	1775.83	1122.05	712.117	0	0	0	0	0	0
CCNA_03961	266	0.792022	0.191516	4.13554	3.54127e-05	0.00108481	162.184	225.248	193.371	293.48	452.171	269.548	0	0	0	0	0	0
CCNA_03964	246.872	1.19207	0.197658	6.03098	1.62967e-09	2.76952e-07	114.86	153.243	182.286	390.683	385.183	254.978	0	0	0	0	0	0
CCNA_03971	1766.91	1.57573	0.353978	4.45149	8.5277e-06	0.000343666	480.143	1158.55	1024.74	3873.19	2572.77	1492.08	1	1	0	0	0	0
CCNA_03987	1087.32	0.92688	0.195168	4.74914	2.04283e-06	0.000110587	740.919	766.214	736.534	1738.45	1500.96	1040.86	1	0	0	0	0	0
CCNA_03990	261.591	0.723994	0.183287	3.95005	7.8136e-05	0.00202428	176.48	192.938	218.004	302.826	427.051	252.246	0	0	0	0	0	0
CCNA_03996	151.046	-1.06035	0.255658	-4.14754	3.36074e-05	0.00104183	306.128	140.319	161.348	117.766	94.2023	86.5104	0	0	0	0	0	0
CCNA_R0094	2668.07	1.85228	0.458914	4.03622	5.43201e-05	0.00147029	806.976	2203.56	460.642	3592.79	5679.35	3265.09	1	1	0	0	0	0
CCNA_R0095	607.173	1.0758	0.180798	5.95032	2.67615e-09	3.88257e-07	290.353	487.423	395.364	738.373	983.891	747.632	1	1	0	0	0	1
CCNA_R0098	1069.48	1.72403	0.257743	6.68896	2.24765e-11	8.19314e-09	295.283	613.894	583.808	1398.24	2204.33	1321.33	0	0	0	0	0	0
CCNA_R0115	293.968	0.836199	0.196323	4.2593	2.05073e-05	0.000688702	169.578	264.021	195.834	357.036	487.759	289.582	1	0	0	0	0	0
CCNA_R0116	421.594	0.747053	0.136098	5.48909	4.04018e-08	4.07048e-06	331.269	269.56	342.402	521.534	548.467	516.331	1	1	0	0	0	0
CCNA_R0164	445.826	0.577232	0.16504	3.49752	0.0004696	0.00843187	286.903	440.342	344.866	502.841	619.642	480.361	0	0	0	0	0	1
cspA	2290.57	2.46908	0.331419	7.45003	9.33173e-14	6.76924e-11	518.594	651.743	933.6	2955.36	5620.74	3063.38	0	1	0	1	0	0
cspC	1428.96	1.2567	0.26943	4.66427	3.09722e-06	0.00015822	577.749	1153.94	796.886	2284.28	2336.22	1424.69	1	1	0	0	0	1
cydC	13673.1	2.90047	0.837916	3.46152	0.000537126	0.0095032	1091.41	6121.4	2476.87	36002.7	28499.3	7846.95	0	0	0	0	0	0
dapA	660.332	0.753168	0.167456	4.4977	6.86928e-06	0.000287081	464.861	553.89	449.557	859.877	992.265	641.543	0	0	0	1	0	0
dksA	1796.06	1.22774	0.330488	3.71493	0.000203258	0.00433657	825.215	1210.25	1187.32	3441.38	2895.15	1217.07	0	0	0	0	0	1
dnaA	1267.66	0.849548	0.233072	3.645	0.000267392	0.00552291	619.651	1172.4	922.515	1820.7	1716.58	1354.12	0	1	0	1	0	0
fixK	336.835	0.619593	0.160201	3.86761	0.000109908	0.00267541	222.325	315.717	256.186	426.2	445.891	354.693	0	0	0	1	0	0
fljK	2519.12	1.82448	0.417827	4.36658	1.26206e-05	0.000476822	664.017	1834.3	828.909	5114.4	4672.44	2000.67	1	1	0	1	0	1
ftrB	928.197	1.06837	0.250242	4.26934	1.96054e-05	0.000664568	525.002	792.985	475.422	1310.38	1708.2	757.194	0	0	0	1	0	0
ftsB	1328.35	0.95627	0.24947	3.83321	0.000126483	0.00301811	864.159	1022.85	819.056	2213.25	1980.34	1070.45	1	1	0	1	1	0
gcrA	1082.24	1.25931	0.243057	5.18113	2.20547e-07	1.73897e-05	461.411	814.218	636.77	2046.88	1463.28	1070.91	1	1	0	1	0	1
greA	732.078	0.689735	0.189991	3.63036	0.000283023	0.00579958	469.791	612.971	593.661	1086.06	994.358	635.624	0	0	0	0	0
ihfB	390.88	0.683466	0.174777	3.91051	9.20998e-05	0.00233599	281.48	317.563	293.136	529.011	579.868	344.22	0	1	1	0	0	0
mraZ	459.408	0.514615	0.146366	3.51596	0.000438175	0.00802657	328.804	384.953	419.997	506.58	628.016	488.101	1	1	1	1	0	1
nepR	238.432	0.732861	0.181902	4.02888	5.60438e-05	0.00149464	135.564	203.093	198.298	319.65	324.475	249.514	0	0	0	0	0	0
nstA	158.446	0.662582	0.191779	3.45493	0.000550446	0.00959566	109.437	140.319	123.166	147.675	205.152	224.927	0	0	0	1	0	0
nuoA	614.159	0.555756	0.137522	4.04122	5.31741e-05	0.00145697	465.354	541.889	480.348	798.19	749.432	649.739	0	0	0	0	0	1
nuoB	531.565	0.614925	0.165399	3.71783	0.000200944	0.00431257	333.734	524.349	400.29	656.124	707.564	567.326	0	0	0	0	0	1
nuoD	1190.91	0.724269	0.210185	3.44587	0.000569234	0.00973873	796.13	1057.01	837.531	1362.72	1909.17	1182.92	0	0	0	0	0	1
phd	476.981	0.708796	0.142315	4.98046	6.34319e-07	4.51112e-05	333.734	406.186	344.866	684.163	544.28	548.658	0	0	0	0	0	1
phyR	362.589	0.739258	0.20548	3.59771	0.000321026	0.00632804	186.832	304.639	322.696	564.528	462.638	334.203	0	0	0	0	0	0
podJ	1016.58	0.894792	0.207939	4.30315	1.68384e-05	0.00058724	574.791	836.373	719.291	1616.94	1390.01	962.087	1	1	1	1	0	1
pssZ	1100.85	0.912133	0.187142	4.87401	1.09354e-06	7.21138e-05	643.313	835.45	811.666	1387.02	1722.86	1204.77	1	1	0	1	0	1
qoxA	1670.93	1.04789	0.211336	4.95843	7.10643e-07	4.95673e-05	915.92	1240.71	1112.19	2364.66	2298.54	2093.55	0	0	1	0	0	0
rho	1675.19	1.11928	0.243874	4.58961	4.44077e-06	0.000209177	997.751	1165.94	1001.34	2394.57	2853.28	1638.23	0	0	0	1	0	1
rplO	931.015	0.997565	0.246802	4.04196	5.30055e-05	0.00145697	429.368	884.377	548.09	1405.71	1471.65	846.892	0	1	0	0	0	0
rplQ	3481.73	1.97865	0.428629	4.61622	3.90785e-06	0.000188983	678.806	2291.26	1258.76	4471.36	6665.34	5524.83	0	1	0	1	0	0
rplS	1378.56	1.42296	0.323277	4.40168	1.07416e-05	0.000425349	422.96	1126.24	697.121	2736.65	2095.48	1192.93	0	0	0	0	0	0
rpoA	2841.23	1.3394	0.32542	4.11592	3.85644e-05	0.0011465	1213.67	2202.63	1412.72	3383.43	4854.56	3980.39	0	1	0	0	0	1
rpoH	1734.43	1.07859	0.236742	4.55597	5.21452e-06	0.000236413	910.497	1304.41	1128.2	2639.45	2526.72	1897.31	0	0	0	0	0	1
rpsU	2001.81	1.31299	0.373122	3.51894	0.000433273	0.0079813	593.524	1283.18	1570.37	3327.35	3711.57	1524.86	0	1	0	1	0	0
rsaFb	352.062	0.521786	0.151312	3.44842	0.000563878	0.00969901	280.001	341.565	242.638	386.945	460.545	400.68	1	1	0	1	0	1
ruvB	180.338	-0.803883	0.177536	-4.52801	5.95409e-06	0.00026336	257.818	231.71	203.224	128.982	110.949	149.344	0	0	0	1	0	1
sdhC	213.364	0.706455	0.19593	3.60565	0.000311372	0.00623947	131.127	199.4	153.958	222.447	343.315	229.936	0	1	0	0	0	1
srp	616.125	0.849563	0.183028	4.64172	3.45515e-06	0.000171669	325.847	578.815	416.302	710.333	895.969	769.487	0	1	0	1	0	1
trmD	3115.5	1.43655	0.408845	3.51367	0.000441961	0.00805523	964.723	2554.35	1523.57	5815.39	5053.43	2781.54	0	1	0	0	1	0
ybgT	823.193	1.82979	0.48995	3.73465	0.000187978	0.00408261	297.255	444.035	342.402	972.035	2139.44	743.99	0	0	0	1	0	1
zwf	717.363	0.508716	0.14228	3.57546	0.000349607	0.00678087	534.862	669.283	571.491	915.956	818.514	794.075	0	0	0	0	0	0
