## Supplementary material for "Pulling the strings of cell cycle: a non-coding RNA, CcnA, modulates the master regulators CtrA and GcrA in *Caulobacter crescentus*": Table S3

### Sheet: Strains
Strain	Biondi lab reference	Description	Resistence	Source
Caulobacter crescentus
CB15N (NA1000)	EB14	C. crescentus wild type	Nalidixic acid	Michael T Laub
WT pSRK-ccnA	EB1775	ccnA over expression strain	Tetracycline	This work
WT pSRK-ccnA	EB1776	ccnA over expression strain	Tetracycline	This work
WT pSRK-ccnA	EB1777	ccnA over expression strain	Tetracycline	This work
WT pSRK-ccnA-as	EB1821	ccnA-as over expression strain	Tetracycline	This work
WT pSRK-ccnA-as	EB1822	ccnA-as over expression strain	Tetracycline	This work
WT pSRK-ccnA-as	EB1823	ccnA-as over expression strain	Tetracycline	This work
WT pSRK	EB2892	Empty vector used for ccnA & ccnA-as overexpression	Tetracycline	This work
WT pSRK-ms2-ccnA	EB1770	MS2-CcnA fusion for MAPS	Tetracycline	This work
WT pSRK-ms2-ccnA	EB1845	MS2-CcnA fusion for MAPS	Tetracycline	This work
WT pSRK-ms2-UTR-P1-ctrA (20aa)	EB1933	UTR of ctrA from the P1 promoter	Tetracycline	This work
WT pSRK-ms2-UTR-P2-ctrA (20aa)	EB1934	UTR of ctrA from the P2 promoter	Tetracycline	This work
Delta-ccrM	EB801	Deletion of ccrM	Spectinomycine	Patrick Viollier
Delta-ccrM pSRK-ccnA	EB1864	Deletion of ccrM electroporated with pSRK-ccnA	Spec-Tetracycline	This work
Delta-ccrM pSRK	EB2902	Deletion of ccrM electroporated with Empty pSRK	Spec-Tetracycline	This work
Delta-pleC	BM295	Deletion of pleC	Kanamycine
Delta-pleC pSRK-ccnA	EB1893	Deletion of pleC electroporated with pSRK-ccnA	Kan-Tetracycline	This work
Delta-pleC pSRK-ccnA-as	EB1894	Deletion of pleC electroporated with pSRK-ccnA-as	Kan-Tetracycline	This work
Delta-pleC pSRK	EB2901	Deletion of pleC electroporated with Empty pSRK	Kan-Tetracycline	This work
Delta-ccnA-prom	EB2456	Deletion of promoter region of ccnA	Marker-less	This work
Delta-ccnA-prom + PccnA-ccnA (in pMR10)	EB3012	Complementation strain of delta prom ccnA strain	Kanamycine	This work
Delta-ccnA-prom + pMR10	EB2962	Deletion of promoter region of ccnA with an empty pMR10	Kanamycine	This work
Delta-ccnA-prom + pSRK-ccnA	EB2976	Deletion of promoter region of ccnA with ccnA in pSRK	Tetracycline	This work
pSRK-ccnALoopA	EB2923	Mutation of Loop A of ccnA	Tetracycline	This work
Delta-ccnA-prom + pSRK-ccnA-as	EB2979	Deletion of promoter region of ccnA with ccnA-as in pSRK	Tetracycline	This work
Delta-ccnA-prom + pSRK	EB2971	Deletion of promoter region of ccnA withan empty pSRK	Tetracycline	This work
WT chpT::yfp pSRK-tet	EB2038	integration in the chromosome of chpT::yfp + Empty pSRK	Kan-Tetracycline	This work
WT chpT::yfp pSRK-ccnA	EB2028	integration in the chromosome of chpT::yfp + pSRK-ccnA	Kan-Tetracycline	This work
Delta-cpdR	EB2078	Deletion of cpdR	Tetracycline	Patrick Viollier
Delta-rcdA	EB2079	Deletion of rcdA	Hygromycine	Patrick Viollier
Delta-popA	EB2080	Deletion of popA	-	Patrick Viollier
Deta-divJ	EB297	Deletion of divJ	Tetracycline	Michael T Laub
ctrA-ts	EB46	CtrA thermo-sensitive strain		Michael T Laub
Other species
Rm1021 Sinorhizobium meliloti	EB446	S. meliloti wild type	Streptomycine	Marco Bazzicalupo
S. meliloti pSRK-ccnA	EB1936	S. meliloti ccnA over expression strain	Tetracycline	This work
S. meliloti pSRK-ccnAas	EB1935	S. meliloti ccnA-as over expression strain	Tetracycline	This work
Escherichia coli JM109		E. coli commercial chemically competent cells	Tetracycline	Promega
WT + pSRK-ccnA	EB1719	JM109 containing ccnA over expression vector pSRK	Tetracycline	This work
WT + pSRK-ccnA-as	EB1721	JM109 containing ccnA-as over expression vector pSRK	Tetracycline	This work
WT pSRK-ccnA Loop A	EB2462	Mutation of Loop A of ccnA	Tetracycline	This work

### Sheet: Primers
PRIMERS
Oligo name	Sequence
CCNA_R0094_rev	ACG-GTT-GCT-TAA-CCA-CTT-GC
pLAC-CCNA_R0094_fw	GCT-TCC-GGC-TCG-TAT-GTT-GTG-TGG-GAA-TTC-TTA-ACG-TCC-TGA-GAC-AC
pLAC-CCNA_R0094_rev	GCT-AGC-TTA-CAA-TTT-CCA-TTC-GCC-ACG-GTT-GCT-TAA-CCA-CTT-GC
CCNA_R0094-ASense-rev	GCT-AGC-TTA-CAA-TTT-CCA-TTC-GCC-GAA-TTC-TTA-ACG-TCC-TGA-GAC-AC
CCNA_R0094-revNEW	GAA-TTC-TTA-ACG-TCC-TGA-GAC-AC
pLAC-CCNA_R0094_fwNEW	GCT-TCC-GGC-TCG-TAT-GTT-GTG-TGG-GCC-CGG-GCG-CCG-AAC-GGC-CCC-AAC
pLAC-CCNA_R0094_revNEW	GCT-AGC-TTA-CAA-TTT-CCA-TTC-GCC-GAA-TTC-TTA-ACG-TCC-TGA-GAC-AC
CCNA_R0094-ASense-revNEW	GCC-CGG-GCG-CCG-AAC-GGC-CCC-AAC
pLAC-Asense-R0094_fwNEW	GCT-TCC-GGC-TCG-TAT-GTT-GTG-TGG-GAA-TTC-TTA-ACG-TCC-TGA-GAC-AC
pLAC-CCNA_R0094Asense_revNEW	GCT-AGC-TTA-CAA-TTT-CCA-TTC-GCC-GCC-CGG-GCG-CCG-AAC-GGC-CCC-AAC
M2S-AAATTT-R94-fw	CGT-ACA-CCA-TCA-GGG-TAC-GTT-TTT-CAG-ACA-CCA-TCA-GGG-TCT-GAA-ATT-TGC-CCG-GGC-GCC-GAA-CGG-CCC-CAA-C
M2S-R94-rev	CAT-GGG-GTT-AAC-GCT-CTG-TT
MS2-megaprim-fw	GCT-TCC-GGC-TCG-TAT-GTT-GTG-TGG-CGT-ACA-CCA-TCA-GGG-TAC-G
M2S-R94megaprim-rev	GCT-AGC-TTA-CAA-TTT-CCA-TTC-GCC-CAT-GGG-GTT-AAC-GCT-CTG-TT
16Sfw-1	TCT-TCT-CCG-GGT-ACC-GTC-AT
16Srev-1	GCC-ACA-TTG-GGA-CTG-AGA-CA
16Sfw-2	CTG-CCT-CCC-GTA-GGA-GTT-TG
16Srev-2	GGG-TGA-GTA-ACA-CGT-GGG-AA
R94qPCR-fw-1	GCT-CGC-CTA-TCA-TCC-CCA-AG
R94qPCR-rev-1	CTG-AGA-CAC-GAC-AGC-GAC-C
R94qPCR-fw-2	CCC-AAC-AGC-GTC-GTG-ACA
R94qPCR-rev-2	GCG-TCT-TTG-GAC-AAT-CGG-GA
pMAPS_reverse	TTA-CAA-TTT-CCA-TTC-GCC
pMAPS-pLac-fw	TTC-CCG-ACT-GGA-AAG-CGG
ctrAP1-UTR-MS2-fw	CGT-ACA-CCA-TCA-GGG-TAC-GTT-TTT-CAG-ACA-CCA-TCA-GGG-TCT-GAA-ATT-TGA-CGG-GAA-ACA-TTC-ACC-ATT-AAC
ctrAP2-UTR-MS2-fw	CGT-ACA-CCA-TCA-GGG-TAC-GTT-TTT-CAG-ACA-CCA-TCA-GGG-TCT-GAA-ATT-TAG-GGT-TTC-ACC-GGC-GGA-CTC
ctrA-20AA-T7term-rev	CAA-AAA-ACC-CCT-CAA-GAC-CCG-TTT-AGA-GGC-CCC-AAG-GGG-TTA-TGC-TAG-TTA-CAG-CAT-CAG-TTC-GAT-GGT-CTG
inPlac-termT7-Megaprim-rev	GCT-AGC-TTA-CAA-TTT-CCA-TTC-GCC-CAA-AAA-ACC-CCT-CAA-GAC-C
R2-prom_R094-XbaI-rev	TCT-AGA-TGC-CTC-TGG-GGA-CGC-CCG-GGC
F3prom_R094-XbaI-fw	TCT-AGA-CTG-GCG-CAG-GGC-GAG-AGC
R2-CtrAbox_R094-XbaI-rev	TCT-AGA-CCA-CTT-GCC-CTG-CCT-CTG-G
F3-CtrAbox_R094-XbaI-fw	TCT-AGA-CGG-ATG-ATC-CAC-AGG-AGA-G
R2-prom_R094-XbaI-revA	TCT-AGA-GCC-CGG-GCG-CCG-AAC-GGC-CC
R2-prom_R094-XbaI-revB	TCT-AGA-CAG-CGT-CGT-GAC-ACG-GCG-CC
R2-prom_R094-XbaI-revC	TCT-AGA-GGC-GCC-GCT-GTG-ATC-AAC-GG
R2-prom_R094-XbaI-revD	TCT-AGA-GAT-CAA-CGG-TCG-CAT-TGC
R2-prom_R094-XbaI-revE	TCT-AGA-CCA-AGC-CTG-CGC-CGC-ATC-CCC
R2-prom_R094-XbaI-revDbis	TCT-AGA-CGC-ATT-GCT-CGC-CTA-TCA-TCC-CCA
EM5194 Rv PE CcnA	gataggcgagcaatgcgacc
