## Supplementary material for "Pulling the strings of cell cycle: a non-coding RNA, CcnA, modulates the master regulators CtrA and GcrA in *Caulobacter crescentus*": Table S4

### Sheet: Feuil1
n	WT		n	ΔccrM		n	ΔccrM + pSRK-ccnA		n	ΔccrM + Empty pSRK		n	WT + Empty pSRK
1	2.36		1	0.44		1	1.96		1	0.3		1	2.2		Motility test ccrM Figure 7
2	2.28		2	0.4		2	1.94		2	0.16		2	2.12		diameter in cm
3	2.48		3	0.4		3	2.06		3	0.25		3	2.2
n	WT		n	ΔpleC		n	ΔpleC + pSRK-ccnA		n	ΔpleC + pSRK-ccnA-as		n	ΔpleC + Empty pSRK
1	2.36		1	0.54		1	1.23		1	0.25		1	0.4		Motility test pleC Figure 8E
2	2.28		2	0.7		2	1.24		2	0.32		2	0.33		diameter in cm
3	2.48		3	0.5		3	1.32		3	0.2		3	0.27
	Note the WT used is the same
