## Supplementary material for "Pulling the strings of cell cycle: a non-coding RNA, CcnA, modulates the master regulators CtrA and GcrA in *Caulobacter crescentus*": Table S5

### Sheet: Stalk Length 8D
WT	ΔpleC + Plac-ccnA NI	ΔpleC + Plac-ccnA I	ΔpleC + Plac-ccnA-as NI	ΔpleC + Plac-ccnA-as I	ΔpleC + Empty vector NI	ΔpleC + Empty vector I			Note the WT used is the same as PleC bacstalk figure.
0.980077	2.06122	3.51994	0.011	0.01	0.011	0.01
1.82761	2.01233	2.97317	0	0	0	0
0.746039	1.92182	2.72088	0	0	0	0
0.719529	1.77914	2.53804	0	0	0	0
0.942166	1.57161	2.53573	0	0	0	0
0.874039	1.55608	2.14033	0	0	0	0
1.49663	1.5451	2.12893	0	0	0	0
0.799058	1.51131	2.04157	0	0	0	0
0.73051	1.48068	1.97484	0	0	0	0
0.693019	1.48068	1.86055	0	0	0	0
1.18306	1.45459	1.85824	0	0	0	0
0.708128	1.37877	1.80522	0	0	0	0
1.4811	1.36408	1.78284	0	0	0	0
1.00617	1.3531	1.77459	0	0	0	0
0.746039	1.35268	1.75906	0	0	0	0
1.34127	1.22055	1.74808	0	0	0	0
0.836548	1.18677	1.70702	0	0	0	0
0.73051	1.10808	1.69961	0	0	0	0
0.693019	1.10808	1.68408	0	0	0	0
1.33302	1.0971	1.68408	0	0	0	0
1.23153	1.09668	1.66855	0	0	0	0
1.6731	1.08157	1.64659	0	0	0	0
0.798637	1.06604	1.63561	0	0	0	0
0.783529	1.05506	1.60455	0	0	0	0
0.85851	1.05506	1.57804	0	0	0	0
1.20957	1.05506	1.57804	0	0	0	0
0.911529	1.05506	1.57804	0	0	0	0
0.900548	1.03953	1.55153	0	0	0	0
0.949019	1.02855	1.5451	0	0	0	0
0.644548	1.00204	1.51404	0	0	0	0
1.69961	0.979657	1.51089	0	0	0	0
1.23566	0.979657	1.48753	0	0	0	0
1.71429	0.975529	1.47655	0	0	0	0
0.659657	0.964548	1.4697	0	0	0	0

### Sheet: Stalk length S3
WT	Plac-ccnA			Note the WT used is the same as PleC bacstalk figure.
0.980077	1.55608
1.82761	1.19404
0.746039	2.88266
0.719529	3.07837
0.942166	3.11628
0.874039	2.40773
1.49663	2.72361
0.799058	1.99638
0.73051	1.76361
0.693019	1.86965
1.18306	2.74697
0.708128	1.57161
1.4811	1.7257
1.00617	2.35471
0.746039	1.26259
1.34127	0.384
0.836548	1.51859
0.73051	2.13621
0.693019	1.68863
1.33302	1.2137
1.23153	1.5337
1.6731	1.6731
0.798637	2.16271
0.783529	1.09255
0.85851	0.832
1.20957	1.55608
0.911529	0.847529
0.900548	2.08319
0.949019	0.335108
0.644548	0.516548
1.69961	2.20063
1.23566	0.693019
1.71429	1.65071
0.659657	1.67268
